# *Caenorhabditis* diversity on Pohnpei, Micronesia, provides evidence that the Elegans Supergroup has its roots in the Americas and diversified in the Pacific en route to Asia

**DOI:** 10.1101/2025.09.22.677770

**Authors:** Matthew V. Rockman, Sophia C. Tintori, Tuc H. M. Nguyen, V. M. Harmony Yomai

**Affiliations:** Department of Biology and Center for Genomics & Systems Biology, New York University, New York NY; Department of Biological Sciences, Fordham University, Bronx, NY; Department of Fish and Wildlife Conservation, Virginia Tech University, Blacksburg, VA; East-West Center, Honolulu, HI

**Keywords:** *Caenorhabditis*, biogeography, Micronesia, Pohnpei, coexistence, ephemeral patch, dispersal, biodiversity, nematode, population biology, species description

## Abstract

The microscopic nematode *Caenorhabditis elegans* stands unrivaled as a model for developmental biology, neurobiology, and genetics, but fundamental aspects of its ecology, biogeography, and natural history remain unknown. Leveraging recent findings that place its center of diversity in the cool, high-elevation forests of Hawaii, we performed an intensive survey of the *Caenorhabditis* fauna of Pohnpei, a high island in Micronesia that is home to the largest patch of high-elevation forest between Hawaii and East Asia. We found nine species of *Caenorhabditis*, five of them new, but not *C. elegans*. Most species were limited to the hot lowlands but three spanned the elevational range and one was found only in the cloudforest. Using the distribution of *Caenorhabditis* nematodes among habitat patches – individual rotting fruits or flowers – we parameterized simple models that capture key aspects of the population biology of these animals. We generated transcriptomes for the new species and inferred a phylogeny for 70 species of *Caenorhabditis*, based on 2955 genes. This phylogeny allowed us to perform the first quantitative biogeographic analysis for the group. Our analysis suggests that the deep ancestors of the Elegans Supergroup of species lived in the Americas, and that the Supergroup’s subsequent diversification occurred in Remote Oceania. The ancestors of the Supergroup gave rise to a diverse Oceanian fauna and ultimately to multiple lineages that moved into Asia, Africa, Australasia, and back into the Americas. Though biogeographic inferences are limited by the lack of information from key regions of the southwest Pacific, the data are consistent with a model of trans-Pacific migration, with the islands of Oceania serving as sources rather than sinks for biodiversity.
