## Supplementary material for "*Caenorhabditis* diversity on Pohnpei, Micronesia, provides evidence that the Elegans Supergroup has its roots in the Americas and diversified in the Pacific en route to Asia": FileS4.GeographyFile.txt

55	5	(Oceania Africa Eurasia Australasia Americas)
afra	01000
agridulce	00001
angaria	00001
astrocarya	00001
becei	00001
brawijaya	00100
castelli	00001
ceno	00100
dolens	00001
doughertyi	00100
drosophilae	00001
elegans	10000
guadeloupensis	00001
imperialis	10000
indonesiana	00100
inopinata	00100
japonica	00100
kamaaina	10000
latens	00100
macrosperma	00001
malinoi	00100
niphades	00100
nouraguensis	00001
oiwi	10000
panamensis	00001
portoensis	00100
quiockensis	00001
sinica	00100
sp25	00100
sp27	00001
sp30	00001
sp33	00100
sp41	00010
sp44	00100
sp45	00001
sp48	00100
sp49	00010
sp51	00010
sp54	00100
sp56	00001
sp67	00010
sp72	10000
sp73	10000
sp74	10000
sp75	10000
sp76	10000
sulstoni	01000
tribulationis	00010
ubi	00100
uteleia	00001
virilis	00100
vivipara	00001
waitukubuli	00001
wallacei	00100
yunquensis	00001
